# Elevated cerebrospinal fluid cytokine levels in tuberculous meningitis predict survival in response to dexamethasone

**DOI:** 10.1101/2020.11.23.394437

**Authors:** Laura Whitworth, Rajan Troll, Antonio J. Pagán, Francisco Roca, Paul H. Edelstein, Mark Troll, David Tobin, Nguyen Hoan Phu, Nguyen Duc Bang, Guy Thwaites, Nguyen Thuy Thuong Thuong, Roger Sewell, Lalita Ramakrishnan

**Affiliations:** Molecular Immunity Unit, Department of Medicine, University of Cambridge, and MRC Laboratory of Molecular Biology, Cambridge CB2 0QH, UK; Trinity College, Cambridge CB2 1TQ, UK; Department of Pathology and Laboratory Medicine, Perelman School of Medicine, University of Pennsylvania, Philadelphia, PA 19104, USA; Department of Molecular Genetics and Microbiology, and Department of Immunology, Duke University School of Medicine, Durham, North Carolina, USA; Oxford University Clinical Research Unit, Ho Chi Minh City, Vietnam; Hospital for Tropical Diseases, Ho Chi Minh City, Vietnam; Pham Ngoc Thach Hospital for Tuberculosis and Lung Disease, Ho Chi Minh City, Vietnam; Centre for Tropical Medicine and Global Health, Nuffield Department of Medicine, University of Oxford, Oxford, UK

## Abstract

Adjunctive treatment with anti-inflammatory corticosteroids like dexamethasone increases survival in tuberculosis meningitis. Dexamethasone responsiveness associates with a C/T variant in *Leukotriene A4 Hydrolase (LTA4H*), which regulates expression of the pro-inflammatory mediator leukotriene B4 (LTB4). TT homozygotes, with increased LTB4, have the highest survival when treated with dexamethasone and the lowest survival without. While the T allele is present in only a minority of the world’s population, corticosteroids confer modest survival benefit worldwide. Using Bayesian methods, we examined how pre-treatment levels of cerebrospinal fluid (CSF) pro-inflammatory cytokines affect survival in dexamethasone-treated tuberculous meningitis. *LTA4H* TT homozygosity was associated with global cytokine increases, including TNF. Association between higher cytokine levels and survival extended to non-TT patients, suggesting that other genetic variants may also induce dexamethasone-responsive pathological inflammation. These findings warrant studies that tailor dexamethasone therapy to pre-treatment CSF cytokine concentrations, while searching for additional genetic loci shaping the inflammatory milieu.
