## Supplementary Table for "Elevated cerebrospinal fluid cytokine levels in tuberculous meningitis predict survival in response to dexamethasone"

### Sheet: Colour coding, key, and summary
Table of comparisons of cytokines in different subsets
All probabilities are posterior probabilities.
	Those with minus signs denote where there has been loss of significance from the opposite dither state
	Probabilities are colour-coded as follows:
		Green	> 0.95
		Dark green	0.9 – 0.95
		Purple	0.05 – 0.1
		Red	< 0.05
		Blue	Those with minus signs with the meaning above
Total losses of significance from dithering:				15
Total gains of significance from dithering:				6
Total comparisons:				890
Maximum loss of higher probability from dithering:				0.52
Maximum gain of higher probability from dithering:				0.208

### Sheet: H1&2, 3 genotypes
Comparison of genotypes --- HIV--
All probabilities are posterior probabilities
- those with negative signs represent loss of significance compared with the opposite dither state
All other quantities are data geometric means (ng/ml)
Subset	Pre-dithering										Post-dithering
		a	b	c	P(a>b)	P(a>c)	P(b>a)	P(b>c)	P(c>a)	P(c>b)		a	b	c	P(a>b)	P(a>c)	P(b>a)	P(b>c)	P(c>a)	P(c>b)
		CC	CT	TT								CC	CT	TT
TNF All		4.566	4.439	12.91	0.526	0.007	0.474	0.007	0.993	0.993		4.612	4.435	12.91	0.536	0.007	0.464	0.007	0.993	0.993
TNF Alive		5.181	4.749	12.91	0.601	0.016	0.399	0.012	0.984	0.988		5.212	4.676	12.91	0.612	0.016	0.388	0.011	0.984	0.989
TNF Dead		2.888	3.245	NaN	0.431	0.399	0.569	0.419	0.601	0.581		2.992	3.247	NaN	0.446	0.393	0.554	0.408	0.607	0.592
IFNG All		104.2	104.6	233.8	0.333	0.18	0.667	0.249	0.82	0.751		110.9	100.5	248.8	0.242	0.162	0.758	0.274	0.838	0.726
IFNG Alive		133.5	146.9	233.8	0.412	0.251	0.588	0.291	0.749	0.709		138.2	142	250.2	0.363	0.241	0.637	0.307	0.759	0.693
IFNG Dead		41.23	21.59	NaN	0.597	0.694	0.403	0.65	0.306	0.35		46.51	24.23	NaN	0.622	0.637	0.378	0.584	0.363	0.416
IL1B All		1.566	1.814	8.394	0.126	2e-07	0.874	2e-06	1	1		1.564	1.611	8.393	0.117	1e-07	0.883	1e-06	1	1
IL1B Alive		1.608	2.205	8.394	0.071	3e-07	0.929	2e-05	1	1		1.513	2.06	8.393	0.071	2e-07	0.929	2e-05	1	1
IL1B Dead		1.418	0.728	NaN	0.743	0.596	0.257	0.48	0.404	0.52		1.417	0.466	NaN	0.741	0.657	0.259	0.544	0.343	0.456
IL2 All		0.949	1.081	5.861	0.196	8e-05	0.804	0.0003	1	1		1.039	1.177	6.408	0.202	3e-05	0.798	0.0001	1	1
IL2 Alive		1.074	1.322	5.861	0.155	0.0001	0.845	0.0008	1	0.999		1.122	1.471	6.563	0.122	3e-05	0.878	0.0003	1	1
IL2 Dead		0.605	0.428	NaN	0.693	0.554	0.307	0.46	0.446	0.54		0.401	0.587	NaN	0.508	0.53	0.492	0.523	0.47	0.477
IL4 All		0.698	0.632	0.92	0.737	0.228	0.263	0.15	0.772	0.85		0.695	0.624	0.92	0.741	0.226	0.259	0.146	0.774	0.854
IL4 Alive		0.821	0.701	0.92	0.859	0.403	0.141	0.224	0.597	0.776		0.828	0.708	0.918	0.857	0.415	0.143	0.234	0.585	0.766
IL4 Dead		0.387	0.392	NaN	0.447	0.443	0.553	0.46	0.557	0.54		0.396	0.36	NaN	0.505	0.448	0.495	0.446	0.552	0.554
IL5 All		2.145	2.972	11.1	0.372	0.002	0.628	0.005	0.998	0.995		1.523	0.768	11.1	0.26	0.004	0.74	0.01	0.996	0.99
IL5 Alive		2.792	3.297	11.1	0.673	0.014	0.327	0.006	0.986	0.994		1.732	2.958	11.1	0.689	0.016	0.311	0.007	0.984	0.993
IL5 Dead		0.825	1.838	NaN	0.109	0.325	0.891	0.514	0.675	0.486		1.099	1.86	NaN	0.146	0.325	0.854	0.485	0.675	0.515
IL6 All		4937	6391	22783	0.071	0.002	0.929	0.021	0.998	0.979		5069	6866	25796	0.067	0.003	0.933	0.026	0.997	0.974
IL6 Alive		5324	7268	22783	0.064	0.004	0.936	0.036	0.996	0.964		5505	7661	25521	0.067	0.005	0.933	0.04	0.995	0.96
IL6 Dead		3756	3537	NaN	0.531	0.509	0.469	0.493	0.491	0.507		3934	3830	NaN	0.557	0.49	0.443	0.463	0.51	0.537
IL10 All		56.44	51.74	110.3	0.666	0.022	0.334	0.014	0.978	0.986		56.44	50.77	110.4	0.674	0.021	0.326	0.013	0.979	0.987
IL10 Alive		64.22	55.71	110.3	0.728	0.047	0.272	0.024	0.953	0.976		64.22	54.66	110.3	0.739	0.045	0.261	0.022	0.955	0.978
IL10 Dead		35.35	36.82	NaN	0.471	0.494	0.529	0.505	0.506	0.495		35.35	36.82	NaN	0.471	0.494	0.529	0.505	0.506	0.495
IL12 All		0.462	0.5	1.932	0.373	0.004	0.627	0.007	0.996	0.993		0.35	0.436	1.93	0.389	0.001	0.611	0.002	0.999	0.998
IL12 Alive		0.531	0.565	1.932	0.459	0.006	0.541	0.008	0.994	0.992		0.388	0.457	1.93	0.475	0.004	0.525	0.005	0.996	0.995
IL12 Dead		0.276	0.283	NaN	0.434	0.39	0.566	0.416	0.61	0.584		0.217	0.165	NaN	0.534	0.391	0.466	0.38	0.609	0.62
IL13 All		0.593	0.681	2.696	0.376	0.02	0.624	0.028	0.98	0.972		0.498	0.6	2.692	0.396	0.024	0.604	0.031	0.976	0.969
IL13 Alive		0.75	0.838	2.696	0.522	0.056	0.478	0.05	0.944	0.95		0.573	0.719	2.706	0.582	0.068	0.418	0.052	0.932	0.948
IL13 Dead		0.247	0.26	NaN	0.46	0.511	0.54	0.529	0.489	0.471		0.237	0.142	NaN	0.479	0.586	0.521	0.593	0.414	0.407
Comparison of death status --- HIV--
All probabilities are posterior probabilities
- those with negative signs represent loss of significance compared with the opposite dither state
All other quantities are data geometric means (ng/ml)
Subset	Pre-dithering					Post-dithering
		a	b	P(a>b)	P(b>a)		a	b	P(a>b)	P(b>a)
		Alive	Dead				Alive	Dead
TNF all		5.276	3.04	0.995	0.005		5.301	3.117	0.994	0.006
IFNG all		144.8	30.89	0.995	0.005		155.7	34.43	0.993	0.007
IL1B all		2.074	1.053	0.988	0.012		2.035	1.003	0.987	0.013
IL2 all		1.32	0.52	0.996	0.004		1.374	0.466	0.997	0.003
IL4 all		0.768	0.39	1	0.0004		0.762	0.398	0.999	0.0006
IL5 all		3.299	1.173	0.999	0.0007		1.659	1.05	0.999	0.001
IL6 all		6762	3658	0.984	0.016		7241	3832	0.987	0.013
IL10 all		62.25	35.99	0.992	0.008		62.24	35.99	0.992	0.008
IL12 all		0.594	0.279	0.999	0.0007		0.283	0.235	1	0.0004
IL13 all		0.854	0.252	1	4e-05		0.686	0.23	1	4e-05
Comparison of grades --- HIV--
All probabilities are posterior probabilities
- those with negative signs represent loss of significance compared with the opposite dither state
All other quantities are data geometric means (ng/ml)
Subset	Pre-dithering										Post-dithering
		a	b	c	P(a>b)	P(a>c)	P(b>a)	P(b>c)	P(c>a)	P(c>b)		a	b	c	P(a>b)	P(a>c)	P(b>a)	P(b>c)	P(c>a)	P(c>b)
		1	2	3								1	2	3
TNF All		3.598	5.007	7.277	0.098	0.006	0.902	0.061	0.994	0.939		3.631	4.994	7.274	0.101	0.006	0.899	0.06	0.994	0.94
TNF CC		3.167	4.966	7.326	0.092	0.015	0.908	0.134	0.985	0.866		3.209	5.052	7.322	0.088	0.016	0.912	0.139	0.984	0.861
TNF CT		3.465	4.843	6.166	0.182	0.076	0.818	0.23	0.924	0.77		3.464	4.79	6.069	0.187	0.078	0.813	0.232	0.922	0.768
TNF TT		30.35	6.982	18.77	0.976	0.744	0.024	0.12	0.256	0.88		30.35	6.98	18.77	0.976	0.744	0.024	0.12	0.256	0.88
IFNG All		70.87	87.44	459.9	0.317	0.0003	0.683	0.0008	1	0.999		71.73	91.25	473.2	0.329	0.0002	0.671	0.0006	1	0.999
IFNG CC		65.69	94.35	336.8	0.292	0.026	0.708	0.058	0.974	0.942		69.78	96.64	336.8	0.294	0.025	0.706	0.057	0.975	0.943
IFNG CT		63.76	88.49	492.9	0.336	0.007	0.664	0.018	0.993	0.982		53.69	86.24	530.9	0.374	0.009	0.626	0.018	0.991	0.982
IFNG TT		776.1	40.94	2298	0.932	0.323	0.068	0.038	0.677	0.962		776.1	56.71	2676	0.945	0.321	0.055	0.032	0.679	0.968
IL1B All		1.541	1.782	2.765	0.367	0.047	0.633	0.064	0.953	0.936		1.434	1.698	2.769	0.369	0.046	0.631	0.061	0.954	0.939
IL1B CC		1.032	1.746	2.643	0.085	0.012	0.915	0.116	0.988	0.884		0.984	1.748	2.643	0.083	0.011	0.917	0.117	0.989	0.883
IL1B CT		1.838	1.574	2.525	0.697	0.336	0.303	0.192	0.664	0.808		1.844	1.426	2.251	0.7	0.371	0.3	0.221	0.629	0.779
IL1B TT		23.62	5.667	6.544	0.989	0.96	0.011	0.355	0.04	0.645		23.62	5.667	6.543	0.989	0.96	0.011	0.355	0.04	0.645
IL2 All		1.092	0.866	2.147	0.863	0.066	0.137	0.007	0.934	0.993		1.032	0.911	2.228	0.801	0.061	0.199	0.01	0.939	0.99
IL2 CC		0.723	0.799	2.474	0.459	0.008	0.541	0.007	0.992	0.993		0.642	1.033	2.327	0.254	0.01	0.746	0.026	0.99	0.974
IL2 CT		1.326	0.816	1.436	-0.906	0.461	0.094	0.131	0.539	0.869		1.753	0.779	1.993	0.961	0.423	0.039	0.057	0.577	0.943
IL2 TT		16.11	2.825	9.18	0.994	0.942	0.006	0.053	0.058	0.947		16.12	4.058	9.182	0.991	0.935	0.009	0.083	0.065	0.917
IL4 All		0.66	0.655	0.773	0.504	0.188	0.496	0.178	0.812	0.822		0.67	0.64	0.784	0.56	0.189	0.44	0.155	0.811	0.845
IL4 CC		0.677	0.661	0.853	0.509	0.196	0.491	0.184	0.804	0.816		0.675	0.662	0.856	0.502	0.19	0.498	0.182	0.81	0.818
IL4 CT		0.58	0.659	0.687	0.28	0.25	0.72	0.401	0.75	0.599		0.581	0.652	0.677	0.293	0.261	0.707	0.404	0.739	0.596
IL4 TT		2.698	0.574	0.805	0.946	0.855	0.054	0.281	0.145	0.719		2.705	0.574	0.803	0.947	0.856	0.053	0.281	0.144	0.719
IL5 All		2.542	2.133	5.79	0.707	0.061	0.293	0.017	0.939	0.983		1.158	0.801	6.068	0.671	0.068	0.329	0.028	0.932	0.972
IL5 CC		1.918	1.858	3.846	0.346	0.146	0.654	0.213	0.854	0.787		2.089	1.346	4.672	0.257	0.158	0.743	0.297	0.842	0.703
IL5 CT		2.8	2.106	8.403	0.574	0.003	0.426	0.002	0.997	0.998		2.721	2.863	9.462	0.389	0.0009	0.611	0.001	0.999	0.999
IL5 TT		24.95	7.883	9.805	0.939	0.857	0.061	0.335	0.143	0.665		24.94	7.882	9.808	0.939	0.857	0.061	0.335	0.143	0.665
IL6 All		4290	5986	12023	0.216	0.004	0.784	0.018	0.996	0.982		4702	6370	12576	0.306	0.007	0.694	0.015	0.993	0.985
IL6 CC		2924	5345	10806	0.089	0.006	0.911	0.076	0.994	0.924		2939	5612	12460	0.099	0.006	0.901	0.069	0.994	0.931
IL6 CT		4955	6495	10869	0.396	0.103	0.604	0.145	0.897	0.855		5258	7327	11129	0.523	0.122	0.477	0.116	0.878	0.884
IL6 TT		81132	8564	45281	0.967	0.724	0.033	0.082	0.276	0.918		101176	8564	45341	0.969	0.749	0.031	0.084	0.251	0.916
IL10 All		53.09	52.66	74.04	0.596	0.108	0.404	0.066	0.892	0.934		52.5	52.66	74.05	0.586	0.105	0.414	0.066	0.895	0.934
IL10 CC		53.71	52.31	75.5	0.606	0.185	0.394	0.108	0.815	0.892		53.71	52.31	75.49	0.606	0.185	0.394	0.108	0.815	0.892
IL10 CT		46.39	51.96	65.11	0.365	0.194	0.635	0.267	0.806	0.733		45.36	51.96	65.12	0.353	0.189	0.647	0.267	0.811	0.733
IL10 TT		273.9	62.08	140.5	0.991	0.907	0.009	0.075	0.093	0.925		273.9	62.08	140.5	0.991	0.907	0.009	0.075	0.093	0.925
IL12 All		0.479	0.436	0.937	0.383	0.011	0.617	0.011	0.989	0.989		0.492	0.353	0.965	0.543	0.012	0.457	0.006	0.988	0.994
IL12 CC		0.375	0.42	0.904	0.368	0.024	0.632	0.037	0.976	0.963		0.334	0.372	0.989	0.373	0.008	0.627	0.013	0.992	0.987
IL12 CT		0.498	0.406	0.87	0.622	0.106	0.378	0.066	-0.894	-0.934		0.387	0.294	1	0.622	0.032	0.378	0.019	0.968	0.981
IL12 TT		6.283	1.093	1.853	0.958	0.841	0.042	0.176	0.159	0.824		6.279	1.092	1.855	0.958	0.84	0.042	0.175	0.16	0.825
IL13 All		0.776	0.535	0.983	0.883	0.304	0.117	0.06	0.696	0.94		0.669	0.469	0.894	0.861	0.32	0.139	0.078	0.68	0.922
IL13 CC		0.711	0.471	0.776	0.841	0.489	0.159	0.194	0.511	0.806		0.607	0.331	0.516	0.785	0.508	0.215	0.26	0.492	0.74
IL13 CT		0.683	0.586	1.001	0.556	0.257	0.444	0.219	0.743	0.781		0.614	0.446	1.015	0.512	0.236	0.488	0.228	0.764	0.772
IL13 TT		13.25	0.854	4.102	0.989	0.814	0.011	0.068	0.186	0.932		13.24	0.851	4.099	0.989	0.814	0.011	0.068	0.186	0.932
Comparison of genotypes --- HIV--
All probabilities are posterior probabilities
- those with negative signs represent loss of significance compared with the opposite dither state
All other quantities are data geometric means (ng/ml)
Subset	Pre-dithering										Post-dithering
		a	b	c	P(a>b)	P(a>c)	P(b>a)	P(b>c)	P(c>a)	P(c>b)		a	b	c	P(a>b)	P(a>c)	P(b>a)	P(b>c)	P(c>a)	P(c>b)
		CC	CT	TT								CC	CT	TT
TNF All		4.566	4.439	12.91	0.526	0.007	0.474	0.007	0.993	0.993		4.612	4.435	12.91	0.536	0.007	0.464	0.007	0.993	0.993
TNF Grade 1		3.167	3.465	30.35	0.387	0.002	0.613	0.002	0.998	0.998		3.148	3.464	30.35	0.383	0.002	0.617	0.002	0.998	0.998
TNF Grade 2		4.966	4.843	6.982	0.538	0.312	0.462	0.295	0.688	0.705		4.835	4.787	6.98	0.534	0.304	0.466	0.289	0.696	0.711
TNF Grade 3		7.326	6.166	18.77	0.561	0.151	0.439	0.137	0.849	0.863		7.325	6.525	18.77	0.547	0.146	0.453	0.137	0.854	0.863
IFNG All		104.2	104.6	233.8	0.333	0.18	0.667	0.249	0.82	0.751		110.9	100.5	248.8	0.242	0.162	0.758	0.274	0.838	0.726
IFNG Grade 1		65.69	63.76	776.1	0.395	0.103	0.605	0.126	0.897	0.874		69.82	54.69	776.1	0.339	0.105	0.661	0.144	0.895	0.856
IFNG Grade 2		94.35	88.49	40.94	0.489	0.776	0.511	0.779	0.224	0.221		93.38	83.72	43.97	0.479	0.782	0.521	0.79	0.218	0.21
IFNG Grade 3		336.8	492.9	2298	0.165	0.095	0.835	0.251	0.905	0.749		336.8	473	4108	0.154	0.139	0.846	0.323	0.861	0.677
IL1B All		1.566	1.814	8.394	0.126	2e-07	0.874	2e-06	1	1		1.564	1.611	8.393	0.117	1e-07	0.883	1e-06	1	1
IL1B Grade 1		1.032	1.838	23.62	0.044	0.002	0.956	0.015	0.998	0.985		0.968	1.647	23.62	0.045	0.002	0.955	0.014	0.998	0.986
IL1B Grade 2		1.746	1.574	5.667	0.485	0.0006	0.515	0.001	0.999	0.999		1.756	1.425	5.667	0.511	0.0006	0.489	0.001	0.999	0.999
IL1B Grade 3		2.643	2.525	6.544	0.48	0.082	0.52	0.101	0.918	0.899		2.645	1.414	6.548	0.408	0.098	0.592	0.141	0.902	0.859
IL2 All		0.949	1.081	5.861	0.196	8e-05	0.804	0.0003	1	1		1.039	1.177	6.408	0.202	3e-05	0.798	0.0001	1	1
IL2 Grade 1		0.723	1.326	16.11	0.082	2e-06	0.918	3e-05	1	1		0.823	1.45	16.11	0.084	3e-06	0.916	3e-05	1	1
IL2 Grade 2		0.799	0.816	2.825	0.467	0.044	0.533	0.048	0.956	0.952		1.073	0.921	3.525	0.594	0.029	0.406	0.023	0.971	0.977
IL2 Grade 3		2.474	1.436	9.18	0.772	0.002	0.228	0.0007	0.998	0.999		2.513	0.879	9.178	0.892	0.002	0.108	0.0005	0.998	0.999
IL4 All		0.698	0.632	0.92	0.737	0.228	0.263	0.15	0.772	0.85		0.695	0.624	0.92	0.741	0.226	0.259	0.146	0.774	0.854
IL4 Grade 1		0.677	0.58	2.698	0.729	0.098	0.271	0.07	0.902	0.93		0.675	0.564	2.7	0.739	0.1	0.261	0.069	0.9	0.931
IL4 Grade 2		0.661	0.659	0.574	0.529	0.656	0.471	0.638	0.344	0.362		0.674	0.643	0.575	0.576	0.663	0.424	0.618	0.337	0.382
IL4 Grade 3		0.853	0.687	0.805	0.676	0.534	0.324	0.413	0.466	0.587		0.853	0.69	0.804	0.674	0.533	0.326	0.415	0.467	0.585
IL5 All		2.145	2.972	11.1	0.372	0.002	0.628	0.005	0.998	0.995		1.523	0.768	11.1	0.26	0.004	0.74	0.01	0.996	0.99
IL5 Grade 1		1.918	2.8	24.95	0.25	0.033	0.75	0.056	0.967	0.944		1.551	3.28	24.95	0.316	0.044	0.684	0.06	0.956	0.94
IL5 Grade 2		1.858	2.106	7.883	0.399	0.021	0.601	0.025	0.979	0.975		1.475	2.85	7.881	0.58	0.075	0.42	0.064	-0.925	-0.936
IL5 Grade 3		3.846	8.403	9.805	0.034	0.081	0.966	0.411	0.919	0.589		3.884	9.177	9.806	0.02	0.077	0.98	0.452	0.923	0.548
IL6 All		4937	6391	22783	0.071	0.002	0.929	0.021	0.998	0.979		5069	6866	25796	0.067	0.003	0.933	0.026	0.997	0.974
IL6 Grade 1		2924	4955	81132	0.067	0.006	0.933	0.03	0.994	0.97		2959	5182	111855	0.064	0.01	0.936	0.046	0.99	0.954
IL6 Grade 2		5345	6495	8564	0.263	0.25	0.737	0.383	0.75	0.617		5481	7049	8564	0.296	0.245	0.704	0.366	0.755	0.634
IL6 Grade 3		10806	10869	45281	0.344	0.051	0.656	0.09	0.949	0.91		11968	11053	52293	0.367	0.061	0.633	0.096	0.939	0.904
IL10 All		56.44	51.74	110.3	0.666	0.022	0.334	0.014	0.978	0.986		56.44	50.77	110.4	0.674	0.021	0.326	0.013	0.979	0.987
IL10 Grade 1		53.71	46.39	273.9	0.71	0.003	0.29	0.001	0.997	0.999		53.7	45.48	273.9	0.724	0.002	0.276	0.001	0.998	0.999
IL10 Grade 2		52.31	51.96	62.08	0.498	0.373	0.502	0.377	0.627	0.623		52.31	51.96	62.08	0.498	0.373	0.502	0.377	0.627	0.623
IL10 Grade 3		75.5	65.11	140.5	0.59	0.085	0.41	0.079	0.915	0.921		75.5	65.11	140.5	0.59	0.085	0.41	0.079	0.915	0.921
IL12 All		0.462	0.5	1.932	0.373	0.004	0.627	0.007	0.996	0.993		0.35	0.436	1.93	0.389	0.001	0.611	0.002	0.999	0.998
IL12 Grade 1		0.375	0.498	6.283	0.282	0.032	0.718	0.051	0.968	0.949		0.315	0.42	6.289	0.274	0.04	0.726	0.062	0.96	0.938
IL12 Grade 2		0.42	0.406	1.093	0.462	0.046	0.538	0.055	0.954	0.945		0.412	0.413	1.095	0.436	0.045	0.564	0.057	0.955	0.943
IL12 Grade 3		0.904	0.87	1.853	0.497	0.108	0.503	0.116	0.892	0.884		0.842	0.933	1.853	0.415	0.103	0.585	0.134	0.897	0.866
IL13 All		0.593	0.681	2.696	0.376	0.02	0.624	0.028	0.98	0.972		0.498	0.6	2.692	0.396	0.024	0.604	0.031	0.976	0.969
IL13 Grade 1		0.711	0.683	13.25	0.636	0.029	0.364	0.02	0.971	0.98		0.621	0.662	13.25	0.644	0.034	0.356	0.022	0.966	0.978
IL13 Grade 2		0.471	0.586	0.854	0.282	0.35	0.718	0.498	0.65	0.502		0.402	0.497	0.851	0.307	0.369	0.693	0.501	0.631	0.499
IL13 Grade 3		0.776	1.001	4.102	0.421	0.106	0.579	0.124	0.894	0.876		0.736	1.065	4.117	0.401	0.106	0.599	0.129	0.894	0.871
Total losses of significance from dithering: 2
Total gains of significance from dithering: 3
Total comparisons: 340
Maximum loss of higher probability from dithering: 0.182
Maximum gain of higher probability from dithering: 0.205

### Sheet: H2 only, 3 genotypes
Comparison of genotypes (H2 only) --- HIV--
All probabilities are posterior probabilities
- those with negative signs represent loss of significance compared with the opposite dither state
All other quantities are data geometric means (ng/ml)
Subset	Pre-dithering										Post-dithering
		a	b	c	P(a>b)	P(a>c)	P(b>a)	P(b>c)	P(c>a)	P(c>b)		a	b	c	P(a>b)	P(a>c)	P(b>a)	P(b>c)	P(c>a)	P(c>b)
		CC	CT	TT								CC	CT	TT
TNF All		5.329	4.243	10.32	0.76	0.071	0.24	0.027	0.929	0.973		5.327	4.24	10.32	0.76	0.071	0.24	0.027	0.929	0.973
TNF Alive		6.249	4.889	10.32	0.77	0.147	0.23	0.055	0.853	0.945		6.255	4.882	10.32	0.772	0.147	0.228	0.055	0.853	0.945
TNF Dead		2.637	1.573	NaN	0.749	0.536	0.251	0.394	0.464	0.606		2.637	1.565	NaN	0.751	0.536	0.249	0.394	0.464	0.606
IFNG All		176.4	166.8	123.6	0.717	0.799	0.283	0.663	0.201	0.337		186.9	168.9	140.5	0.707	0.793	0.293	0.662	0.207	0.338
IFNG Alive		223	225	123.6	0.694	0.87	0.306	0.775	0.13	0.225		226.1	240.1	122.2	0.671	0.868	0.329	0.789	0.132	0.211
IFNG Dead		56.99	20.54	NaN	0.797	0.654	0.203	0.452	0.346	0.548		42.76	12.32	NaN	0.79	0.675	0.21	0.479	0.325	0.521
IL1B All		2.497	2.36	7.844	0.346	0.001	0.654	0.005	0.999	0.995		2.503	2.146	7.846	0.347	0.001	0.653	0.005	0.999	0.995
IL1B Alive		2.67	2.938	7.844	0.296	0.003	0.704	0.013	0.997	0.987		2.484	2.831	7.845	0.292	0.002	0.708	0.012	0.998	0.988
IL1B Dead		1.81	0.494	NaN	0.826	0.637	0.174	0.397	0.363	0.603		1.81	0.158	NaN	0.826	0.632	0.174	0.394	0.368	0.606
IL2 All		1.779	2.025	5.506	0.26	0.017	0.74	0.045	0.983	0.955		1.172	1.197	6.542	0.175	0.034	0.825	0.101	0.966	-0.899
IL2 Alive		1.934	2.608	5.506	0.18	0.022	0.82	0.073	0.978	0.927		2.402	2.027	6.789	0.298	0.015	0.702	0.053	0.985	0.947
IL2 Dead		1.232	0.356	NaN	0.782	0.655	0.218	0.417	0.345	0.583		1.046	0.391	NaN	0.607	0.602	0.393	0.527	0.398	0.473
IL4 All		0.66	0.557	0.761	0.782	0.407	0.218	0.214	0.593	0.786		0.649	0.569	0.762	0.754	0.396	0.246	0.225	0.604	0.775
IL4 Alive		0.796	0.632	0.761	0.847	0.623	0.153	0.337	0.377	0.663		0.79	0.632	0.76	0.842	0.617	0.158	0.339	0.383	0.661
IL4 Dead		0.288	0.231	NaN	0.626	0.48	0.374	0.42	0.52	0.58		0.304	0.199	NaN	0.716	0.471	0.284	0.36	0.529	0.64
IL5 All		4.431	5.76	9.754	0.293	0.051	0.707	0.104	0.949	0.896		4.498	5.849	9.755	0.293	0.054	0.707	0.108	0.946	0.892
IL5 Alive		5.382	6.888	9.754	0.397	0.133	0.603	0.17	0.867	0.83		5.419	6.85	9.753	0.414	0.136	0.586	0.166	0.864	0.834
IL5 Dead		1.878	1.648	NaN	0.472	0.412	0.528	0.427	0.588	0.573		2.131	1.909	NaN	0.697	0.686	0.303	0.55	0.314	0.45
IL6 All		10079	9894	16679	0.34	0.152	0.66	0.23	0.848	0.77		10625	10301	16820	0.356	0.162	0.644	0.236	0.838	0.764
IL6 Alive		11215	11507	16679	0.329	0.209	0.671	0.31	0.791	0.69		11507	11868	17336	0.334	0.21	0.666	0.309	0.79	0.691
IL6 Dead		6289	3436	NaN	0.718	0.566	0.282	0.424	0.434	0.576		6289	3436	NaN	0.718	0.566	0.282	0.424	0.434	0.576
IL10 All		58.48	61.81	98.72	0.383	0.075	0.617	0.115	0.925	0.885		58.48	61.8	98.72	0.383	0.075	0.617	0.115	0.925	0.885
IL10 Alive		66.21	68.97	98.72	0.407	0.132	0.593	0.181	0.868	0.819		66.21	68.96	98.72	0.407	0.132	0.593	0.181	0.868	0.819
IL10 Dead		33.81	29.1	NaN	0.58	0.511	0.42	0.469	0.489	0.531		33.8	29.1	NaN	0.58	0.511	0.42	0.469	0.489	0.531
IL12 All		0.804	0.666	1.641	0.693	0.059	0.307	0.029	0.941	0.971		0.829	0.552	1.64	0.674	0.062	0.326	0.034	0.938	0.966
IL12 Alive		0.896	0.826	1.641	0.624	0.117	0.376	0.078	0.883	0.922		0.868	0.892	1.64	0.577	0.117	0.423	0.091	0.883	0.909
IL12 Dead		0.475	0.147	NaN	0.881	0.614	0.119	0.337	0.386	0.663		0.541	0.058	NaN	0.882	0.621	0.118	0.348	0.379	0.652
IL13 All		1.114	1.228	2.211	0.472	0.279	0.528	0.291	0.721	0.709		0.944	1.175	2.203	0.495	0.297	0.505	0.296	0.703	0.704
IL13 Alive		1.347	1.621	2.211	0.513	0.425	0.487	0.414	0.575	0.586		1	1.593	2.201	0.566	0.477	0.434	0.431	0.523	0.569
IL13 Dead		0.447	0.176	NaN	0.821	0.585	0.179	0.367	0.415	0.633		0.44	0.163	NaN	0.896	0.649	0.104	0.375	0.351	0.625
Comparison of death status (H2 only) --- HIV--
All probabilities are posterior probabilities
- those with negative signs represent loss of significance compared with the opposite dither state
All other quantities are data geometric means (ng/ml)
Subset	Pre-dithering					Post-dithering
		a	b	P(a>b)	P(b>a)		a	b	P(a>b)	P(b>a)
		Alive	Dead				Alive	Dead
TNF All		5.917	2.144	0.997	0.003		5.918	2.147	0.997	0.003
TNF CC		6.249	2.637	0.976	0.024		6.244	2.635	0.976	0.024
TNF CT		4.889	1.573	0.941	0.059		4.888	1.569	0.941	0.059
TNF TT		10.32	NaN	0.477	0.523		10.32	NaN	0.477	0.523
IFNG All		209.4	37.08	0.993	0.007		213.3	35.67	0.994	0.006
IFNG CC		223	56.99	0.947	0.053		241.1	63.62	0.941	0.059
IFNG CT		225	20.54	0.97	0.03		232.6	28.59	0.977	0.023
IFNG TT		123.6	NaN	0.499	0.501		58.49	NaN	0.717	0.283
IL1B All		3.151	1.048	0.988	0.012		2.861	0.218	0.979	0.021
IL1B CC		2.67	1.81	0.853	0.147		2.671	1.812	0.853	0.147
IL1B CT		2.938	0.494	0.917	0.083		2.793	0.453	0.917	0.083
IL1B TT		7.844	NaN	0.459	0.541		7.845	NaN	0.459	0.541
IL2 All		2.495	0.75	0.957	0.043		2.968	0.976	0.955	0.045
IL2 CC		1.934	1.232	0.728	0.272		2.353	0.538	0.878	0.122
IL2 CT		2.608	0.356	0.915	0.085		1.67	0.772	0.941	0.059
IL2 TT		5.506	NaN	0.38	0.62		6.468	NaN	0.355	0.645
IL4 All		0.713	0.264	0.999	0.001		0.719	0.015	0.997	0.003
IL4 CC		0.796	0.288	0.992	0.008		0.795	0.279	0.992	0.008
IL4 CT		0.632	0.231	0.965	0.035		0.626	0.258	0.965	0.035
IL4 TT		0.761	NaN	0.441	0.559		0.76	NaN	0.442	0.558
IL5 All		6.443	1.783	0.994	0.006		2.894	2.69	0.994	0.006
IL5 CC		5.382	1.878	0.973	0.027		5.324	2.62	0.96	0.04
IL5 CT		6.888	1.648	0.922	0.078		6.922	2.637	0.895	0.105
IL5 TT		9.754	NaN	0.455	0.545		9.754	NaN	0.455	0.545
IL6 All		11872	4938	0.982	0.018		12744	4938	0.981	0.019
IL6 CC		11215	6289	0.866	0.134		11775	6289	0.872	0.128
IL6 CT		11507	3436	0.928	0.072		11786	3436	0.927	0.073
IL6 TT		16679	NaN	0.441	0.559		17160	NaN	0.469	0.531
IL10 All		70.6	31.84	0.984	0.016		70.6	31.84	0.984	0.016
IL10 CC		66.21	33.81	0.908	0.092		66.21	33.8	0.908	0.092
IL10 CT		68.97	29.1	0.914	0.086		68.96	29.1	0.914	0.086
IL10 TT		98.72	NaN	0.452	0.548		98.72	NaN	0.452	0.548
IL12 All		0.925	0.29	0.996	0.004		0.699	0.001	0.994	0.006
IL12 CC		0.896	0.475	0.924	0.076		0.793	0.499	0.893	0.107
IL12 CT		0.826	0.147	0.969	0.031		0.862	0.075	0.967	0.033
IL12 TT		1.641	NaN	0.434	0.566		1.64	NaN	0.434	0.566
IL13 All		1.546	0.302	1	0.0001		1.421	0.265	1	8e-05
IL13 CC		1.347	0.447	0.998	0.002		1.284	0.435	0.998	0.002
IL13 CT		1.621	0.176	0.982	0.018		1.576	0.155	0.979	0.021
IL13 TT		2.211	NaN	0.477	0.523		2.21	NaN	0.477	0.523
Comparison of grades (H2 only) --- HIV--
All probabilities are posterior probabilities
- those with negative signs represent loss of significance compared with the opposite dither state
All other quantities are data geometric means (ng/ml)
Subset	Pre-dithering										Post-dithering
		a	b	c	P(a>b)	P(a>c)	P(b>a)	P(b>c)	P(c>a)	P(c>b)		a	b	c	P(a>b)	P(a>c)	P(b>a)	P(b>c)	P(c>a)	P(c>b)
		1	2	3								1	2	3
TNF All		2.837	6.283	7.968	0.01	0.005	0.99	0.231	0.995	0.769		2.838	6.281	7.971	0.01	0.005	0.99	0.231	0.995	0.769
TNF CC		2.721	6.136	7.116	0.083	0.077	0.917	0.387	0.923	0.613		2.729	6.134	7.125	0.084	0.077	0.916	0.386	0.923	0.614
TNF CT		2.277	6.285	8.47	0.022	0.014	0.978	0.302	0.986	0.698		2.269	6.283	8.465	0.022	0.013	0.978	0.302	0.987	0.698
TNF TT		26.94	6.982	11.22	0.946	0.823	0.054	0.265	0.177	0.735		26.94	6.984	11.21	0.946	0.823	0.054	0.266	0.177	0.734
IFNG All		81.47	147.3	701.9	0.023	7e-05	0.977	0.02	1	0.98		80	111.6	701.9	0.013	8e-05	0.987	0.031	1	0.969
IFNG CC		107.3	130.4	630.4	0.131	0.031	0.869	0.155	0.969	0.845		107.4	127.2	630.4	0.126	0.03	0.874	0.16	0.97	0.84
IFNG CT		61.16	264.2	755.2	0.023	0.003	0.977	0.171	0.997	0.829		69.08	273.9	755.2	0.02	0.003	0.98	0.172	0.997	0.828
IFNG TT		328	40.94	885.5	0.94	0.215	0.06	0.041	0.785	0.959		328	16.04	885.5	0.946	0.234	0.054	0.052	0.766	-0.948
IL1B All		2.113	2.985	3.238	0.416	0.345	0.584	0.396	0.655	0.604		1.587	2.947	3.008	0.323	0.317	0.677	0.462	0.683	0.538
IL1B CC		1.279	2.975	3.106	0.134	0.147	0.866	0.454	0.853	0.546		1.157	2.975	3.098	0.129	0.142	0.871	0.457	0.858	0.543
IL1B CT		2.032	2.444	3.108	0.461	0.334	0.539	0.362	0.666	0.638		1.814	2.317	2.352	0.463	0.406	0.537	0.435	0.594	0.565
IL1B TT		31.55	5.667	4.641	0.992	0.99	0.008	0.64	0.01	0.36		31.55	5.667	4.643	0.992	0.99	0.008	0.641	0.01	0.359
IL2 All		2.213	1.641	3.543	0.863	0.236	0.137	0.037	0.764	0.963		2.291	0.834	1.078	0.807	0.332	0.193	0.08	0.668	-0.92
IL2 CC		1.703	1.403	3.28	0.645	0.245	0.355	0.096	0.755	0.904		1.894	1.227	2.924	0.461	0.315	0.539	0.307	0.685	0.693
IL2 CT		1.995	1.727	3.016	0.668	0.274	0.332	0.173	0.726	0.827		1.423	2.092	4.504	0.459	0.1	0.541	0.099	0.9	0.901
IL2 TT		19.11	2.825	9.404	0.996	0.952	0.004	0.06	0.048	0.94		19.11	3.727	9.406	0.994	-0.947	0.006	0.084	0.053	0.916
IL4 All		0.436	0.735	0.716	0.011	0.045	0.989	0.533	0.955	0.467		0.442	0.697	0.699	0.018	0.056	0.982	0.52	-0.944	0.48
IL4 CC		0.35	0.758	0.858	0.014	0.022	0.986	0.402	0.978	0.598		0.348	0.737	0.858	0.016	0.021	0.984	0.389	0.979	0.611
IL4 CT		0.407	0.761	0.612	0.033	0.171	0.967	0.633	0.829	0.367		0.418	0.761	0.479	0.034	0.239	0.966	0.684	0.761	0.316
IL4 TT		2.376	0.574	0.516	0.885	0.886	0.115	0.545	0.114	0.455		2.377	0.578	0.515	0.884	0.886	0.116	0.55	0.114	0.45
IL5 All		3.46	6.447	6.962	0.025	0.028	0.975	0.441	0.972	0.559		3.299	6.286	7.506	0.031	0.028	0.969	0.404	0.972	0.596
IL5 CC		2.229	5.455	5.109	0.063	0.116	-0.937	0.586	0.884	0.414		2.042	6.539	5.537	0.031	0.083	0.969	0.654	0.917	0.346
IL5 CT		3.488	7.69	10.71	0.024	0.002	0.976	0.153	0.998	0.847		3.372	8.632	10.71	0.008	0.002	0.992	0.231	0.998	0.769
IL5 TT		24.91	7.883	6.738	0.895	0.903	0.105	0.6	0.097	0.4		24.91	7.885	6.74	0.895	0.903	0.105	0.6	0.097	0.4
IL6 All		5481	12545	18864	0.04	0.009	0.96	0.161	0.991	0.839		5571	13017	20781	0.043	0.011	0.957	0.167	0.989	0.833
IL6 CC		4349	11532	15987	0.067	0.049	0.933	0.309	0.951	0.691		4349	11873	18295	0.066	0.047	0.934	0.294	0.953	0.706
IL6 CT		4762	16003	21331	0.04	0.027	0.96	0.35	0.973	0.65		4914	16501	21331	0.05	0.034	-0.95	0.362	0.966	0.638
IL6 TT		59848	8564	27501	0.929	0.748	0.071	0.146	0.252	0.854		66519	8564	27501	0.927	0.749	0.073	0.149	0.251	0.851
IL10 All		50.78	65.85	79.31	0.177	0.088	0.823	0.247	0.912	0.753		50.77	65.85	79.31	0.177	0.088	0.823	0.247	0.912	0.753
IL10 CC		38.19	62.88	73.13	0.14	0.113	0.86	0.338	0.887	0.662		38.19	62.88	73.14	0.14	0.113	0.86	0.338	0.887	0.662
IL10 CT		48.87	71.73	78.43	0.174	0.191	0.826	0.44	0.809	0.56		48.87	71.73	78.44	0.174	0.191	0.826	0.44	0.809	0.56
IL10 TT		270.8	62.08	124	0.975	0.872	0.025	0.133	0.128	0.867		270.8	62.08	124	0.975	0.872	0.025	0.133	0.128	0.867
IL12 All		0.554	0.87	1.118	0.058	0.028	0.942	0.247	0.972	0.753		0.567	0.887	1.16	0.059	0.025	0.941	0.231	0.975	0.769
IL12 CC		0.361	0.884	1.401	0.043	0.01	0.957	0.153	0.99	0.847		0.262	0.848	1.403	0.033	0.007	0.967	0.132	0.993	0.868
IL12 CT		0.528	0.79	0.813	0.146	0.19	0.854	0.488	0.81	0.512		0.546	0.829	0.878	0.135	0.175	0.865	0.481	0.825	0.519
IL12 TT		6.332	1.093	1.255	0.917	0.879	0.083	0.361	0.121	0.639		6.344	1.095	1.258	0.918	0.879	0.082	0.361	0.121	0.639
IL13 All		1.229	1.194	1.381	0.473	0.336	0.527	0.344	0.664	0.656		1.28	1.139	1.355	0.488	0.343	0.512	0.341	0.657	0.659
IL13 CC		1.074	1.241	0.877	0.362	0.501	0.638	0.624	0.499	0.376		1.075	1.214	0.849	0.364	0.486	0.636	0.607	0.514	0.393
IL13 CT		1.021	1.24	1.916	0.314	0.19	0.686	0.313	0.81	0.687		0.943	1.284	1.745	0.301	0.205	0.699	0.341	0.795	0.659
IL13 TT		13.01	0.854	3.456	0.973	0.768	0.027	0.116	0.232	0.884		13.02	0.853	3.457	0.973	0.768	0.027	0.116	0.232	0.884
Comparison of genotypes (H2 only) --- HIV--
All probabilities are posterior probabilities
- those with negative signs represent loss of significance compared with the opposite dither state
All other quantities are data geometric means (ng/ml)
Subset	Pre-dithering										Post-dithering
		a	b	c	P(a>b)	P(a>c)	P(b>a)	P(b>c)	P(c>a)	P(c>b)		a	b	c	P(a>b)	P(a>c)	P(b>a)	P(b>c)	P(c>a)	P(c>b)
		CC	CT	TT								CC	CT	TT
TNF All		5.329	4.243	10.32	0.76	0.071	0.24	0.027	0.929	0.973		5.327	4.24	10.32	0.76	0.071	0.24	0.027	0.929	0.973
TNF Grade 1		2.721	2.277	26.94	0.622	0.024	0.378	0.013	0.976	0.987		2.721	2.279	26.94	0.621	0.024	0.379	0.013	0.976	0.987
TNF Grade 2		6.136	6.285	6.982	0.48	0.455	0.52	0.476	0.545	0.524		6.134	6.286	6.985	0.48	0.455	0.52	0.475	0.545	0.525
TNF Grade 3		7.116	8.47	11.22	0.364	0.31	0.636	0.418	0.69	0.582		7.114	8.483	11.21	0.363	0.31	0.637	0.418	0.69	0.582
IFNG All		176.4	166.8	123.6	0.717	0.799	0.283	0.663	0.201	0.337		186.9	168.9	140.5	0.707	0.793	0.293	0.662	0.207	0.338
IFNG Grade 1		107.3	61.16	328	0.592	0.118	0.408	0.061	0.882	0.939		107.2	66.25	328	0.597	0.119	0.403	0.059	0.881	0.941
IFNG Grade 2		130.4	264.2	40.94	0.406	0.911	0.594	0.932	0.089	0.068		156.3	305.3	16.23	0.366	0.875	0.634	0.909	0.125	0.091
IFNG Grade 3		630.4	755.2	885.5	0.431	0.398	0.569	0.458	0.602	0.542		630.4	755.2	885.5	0.431	0.398	0.569	0.458	0.602	0.542
IL1B All		2.497	2.36	7.844	0.346	0.001	0.654	0.005	0.999	0.995		2.503	2.146	7.846	0.347	0.001	0.653	0.005	0.999	0.995
IL1B Grade 1		1.279	2.032	31.55	0.206	0.01	0.794	0.024	0.99	0.976		1.026	1.997	31.55	0.182	0.01	0.818	0.022	0.99	0.978
IL1B Grade 2		2.975	2.444	5.667	0.531	0.032	0.469	0.056	0.968	0.944		2.975	2.375	5.668	0.541	0.032	0.459	0.053	0.968	0.947
IL1B Grade 3		3.106	3.108	4.641	0.426	0.252	0.574	0.332	0.748	0.668		3.106	2.89	4.644	0.453	0.251	0.547	0.311	0.749	0.689
IL2 All		1.779	2.025	5.506	0.26	0.017	0.74	0.045	0.983	0.955		1.172	1.197	6.542	0.175	0.034	0.825	0.101	0.966	-0.899
IL2 Grade 1		1.703	1.995	19.11	0.434	0.0008	0.566	0.0009	0.999	0.999		1.477	1.271	19.11	0.509	0.002	0.491	0.004	0.998	0.996
IL2 Grade 2		1.403	1.727	2.825	0.368	0.181	0.632	0.254	0.819	0.746		0.986	1.736	4.005	0.398	0.176	0.602	0.203	0.824	0.797
IL2 Grade 3		3.28	3.016	9.404	0.413	0.025	0.587	0.074	0.975	0.926		2.947	3.164	9.405	0.349	0.021	0.651	0.076	0.979	0.924
IL4 All		0.66	0.557	0.761	0.782	0.407	0.218	0.214	0.593	0.786		0.649	0.569	0.762	0.754	0.396	0.246	0.225	0.604	0.775
IL4 Grade 1		0.35	0.407	2.376	0.303	0.078	0.697	0.106	0.922	0.894		0.352	0.41	2.374	0.301	0.077	0.699	0.106	0.923	0.894
IL4 Grade 2		0.758	0.761	0.574	0.541	0.773	0.459	0.737	0.227	0.263		0.764	0.756	0.575	0.555	0.776	0.445	0.731	0.224	0.269
IL4 Grade 3		0.858	0.612	0.516	0.693	0.831	0.307	0.654	0.169	0.346		0.859	0.625	0.517	0.688	0.83	0.312	0.661	0.17	0.339
IL5 All		4.431	5.76	9.754	0.293	0.051	0.707	0.104	0.949	0.896		4.498	5.849	9.755	0.293	0.054	0.707	0.108	0.946	0.892
IL5 Grade 1		2.229	3.488	24.91	0.269	0.044	0.731	0.072	0.956	0.928		2.665	4.166	24.92	0.249	0.046	0.751	0.077	0.954	0.923
IL5 Grade 2		5.455	7.69	7.883	0.229	0.283	0.771	0.522	0.717	0.478		6.098	8.164	7.883	0.218	0.295	0.782	0.548	0.705	0.452
IL5 Grade 3		5.109	10.71	6.738	0.043	0.332	0.957	0.885	0.668	0.115		5.992	10.71	6.738	0.064	0.421	-0.936	0.877	0.579	0.123
IL6 All		10079	9894	16679	0.34	0.152	0.66	0.23	0.848	0.77		10625	10301	16820	0.356	0.162	0.644	0.236	0.838	0.764
IL6 Grade 1		4349	4762	59848	0.343	0.036	0.657	0.054	0.964	0.946		4349	4795	60967	0.341	0.038	0.659	0.057	0.962	0.943
IL6 Grade 2		11532	16003	8564	0.214	0.545	0.786	0.74	0.455	0.26		11616	17221	8564	0.2	0.542	0.8	0.753	0.458	0.247
IL6 Grade 3		15987	21331	27501	0.321	0.251	0.679	0.409	0.749	0.591		17089	21331	27501	0.347	0.277	0.653	0.411	0.723	0.589
IL10 All		58.48	61.81	98.72	0.383	0.075	0.617	0.115	0.925	0.885		58.48	61.8	98.72	0.383	0.075	0.617	0.115	0.925	0.885
IL10 Grade 1		38.19	48.87	270.8	0.294	0.016	0.706	0.024	0.984	0.976		38.19	48.87	270.8	0.294	0.016	0.706	0.024	0.984	0.976
IL10 Grade 2		62.88	71.73	62.08	0.343	0.509	0.657	0.624	0.491	0.376		62.88	71.73	62.08	0.343	0.509	0.657	0.624	0.491	0.376
IL10 Grade 3		73.13	78.43	124	0.429	0.192	0.571	0.281	0.808	0.719		73.13	78.43	124	0.429	0.192	0.571	0.281	0.808	0.719
IL12 All		0.804	0.666	1.641	0.693	0.059	0.307	0.029	0.941	0.971		0.829	0.552	1.64	0.674	0.062	0.326	0.034	0.938	0.966
IL12 Grade 1		0.361	0.528	6.332	0.275	0.065	0.725	0.105	0.935	0.895		0.383	0.538	6.329	0.286	0.066	0.714	0.102	0.934	0.898
IL12 Grade 2		0.884	0.79	1.093	0.522	0.373	0.478	0.368	0.627	0.632		0.886	0.93	1.095	0.448	0.385	0.552	0.437	0.615	0.563
IL12 Grade 3		1.401	0.813	1.255	0.749	0.633	0.251	0.34	0.367	0.66		1.407	0.808	1.257	0.753	0.636	0.247	0.339	0.364	0.661
IL13 All		1.114	1.228	2.211	0.472	0.279	0.528	0.291	0.721	0.709		0.944	1.175	2.203	0.495	0.297	0.505	0.296	0.703	0.704
IL13 Grade 1		1.074	1.021	13.01	0.54	0.079	0.46	0.063	0.921	0.937		1.06	0.939	13.02	0.54	0.085	0.46	0.067	0.915	0.933
IL13 Grade 2		1.241	1.24	0.854	0.502	0.8	0.498	0.793	0.2	0.207		0.881	1.252	0.857	0.526	0.823	0.474	0.806	0.177	0.194
IL13 Grade 3		0.877	1.916	3.456	0.267	0.245	0.733	0.415	0.755	0.585		0.95	1.903	3.438	0.265	0.241	0.735	0.412	0.759	0.588
Total losses of significance from dithering: 8
Total gains of significance from dithering: 1
Total comparisons: 370
Maximum loss of higher probability from dithering: 0.274
Maximum gain of higher probability from dithering: 0.208

### Sheet: H1&2, TT v nonTT
Comparison of genotypes --- HIV--
All probabilities are posterior probabilities
- those with negative signs represent loss of significance compared with the opposite dither state
All other quantities are data geometric means (ng/ml)
Subset	Pre-dithering					Post-dithering
		a	b	P(a>b)	P(b>a)		a	b	P(a>b)	P(b>a)
		nonTT	TT				nonTT	TT
TNF All		4.503	12.91	0.006	0.994		4.507	12.91	0.006	0.994
TNF Alive		4.96	12.91	0.011	0.989		4.917	12.91	0.011	0.989
TNF Dead		3.04	NaN	0.313	0.687		3.025	NaN	0.312	0.688
IFNG All		104.4	233.8	0.219	0.781		104	314.2	0.341	0.659
IFNG Alive		140.1	233.8	0.277	0.723		133.2	280.4	0.319	0.681
IFNG Dead		30.89	NaN	0.673	0.327		30.16	NaN	0.716	0.284
IL1B All		1.683	8.394	5e-07	1		1.567	8.395	2e-07	1
IL1B Alive		1.884	8.394	1e-06	1		1.786	8.395	6e-07	1
IL1B Dead		1.053	NaN	0.47	0.53		0.849	NaN	0.436	0.564
IL2 All		1.011	5.861	0.0001	1		1.105	6.98	1e-05	1
IL2 Alive		1.191	5.861	0.0003	1		1.359	6.418	0.0002	1
IL2 Dead		0.52	NaN	0.425	0.575		0.37	NaN	0.492	0.508
IL4 All		0.665	0.92	0.18	0.82		0.671	0.922	0.183	0.817
IL4 Alive		0.758	0.92	0.303	0.697		0.761	0.917	0.309	0.691
IL4 Dead		0.39	NaN	0.38	0.62		0.384	NaN	0.361	0.639
IL5 All		2.515	11.1	0.003	0.997		1.315	11.1	0.006	0.994
IL5 Alive		3.034	11.1	0.01	0.99		1.69	11.1	0.012	0.988
IL5 Dead		1.173	NaN	0.405	0.595		0.961	NaN	0.546	0.454
IL6 All		5597	22783	0.005	0.995		5985	24900	0.006	0.994
IL6 Alive		6216	22783	0.01	0.99		6691	25028	0.012	0.988
IL6 Dead		3658	NaN	0.495	0.505		3771	NaN	0.488	0.512
IL10 All		54.1	110.3	0.015	0.985		53.83	110.3	0.014	0.986
IL10 Alive		59.83	110.3	0.027	0.973		59.7	110.3	0.027	0.973
IL10 Dead		35.99	NaN	0.484	0.516		35.99	NaN	0.484	0.516
IL12 All		0.48	1.932	0.004	0.996		0.41	1.931	0.001	0.999
IL12 Alive		0.548	1.932	0.005	0.995		0.404	1.932	0.004	0.996
IL12 Dead		0.279	NaN	0.342	0.658		0.252	NaN	0.352	0.648
IL13 All		0.635	2.696	0.02	0.98		0.512	2.692	0.028	0.972
IL13 Alive		0.793	2.696	0.047	0.953		0.622	2.699	0.057	-0.943
IL13 Dead		0.252	NaN	0.507	0.493		0.133	NaN	0.571	0.429
Comparison of death status --- HIV--
All probabilities are posterior probabilities
- those with negative signs represent loss of significance compared with the opposite dither state
All other quantities are data geometric means (ng/ml)
Subset	Pre-dithering					Post-dithering
		a	b	P(a>b)	P(b>a)		a	b	P(a>b)	P(b>a)
		Alive	Dead				Alive	Dead
TNF All		5.276	3.04	0.995	0.005		5.301	3.117	0.994	0.006
TNF nonTT		4.96	3.04	0.987	0.013		4.974	3.105	0.986	0.014
IFNG All		144.8	30.89	0.995	0.005		155.7	34.43	0.993	0.007
IFNG nonTT		140.1	30.89	0.994	0.006		156.1	30.82	0.993	0.007
IL1B All		2.074	1.053	0.988	0.012		2.035	1.003	0.987	0.013
IL1B nonTT		1.884	1.053	0.971	0.029		1.793	0.964	0.968	0.032
IL2 All		1.32	0.52	0.996	0.004		1.374	0.466	0.997	0.003
IL2 nonTT		1.191	0.52	0.989	0.011		1.202	0.496	0.99	0.01
IL4 All		0.768	0.39	1	0.0004		0.762	0.398	0.999	0.0006
IL4 nonTT		0.758	0.39	0.999	0.0007		0.766	0.385	1	0.0005
IL5 All		3.299	1.173	0.999	0.0007		1.659	1.05	0.999	0.001
IL5 nonTT		3.034	1.173	0.999	0.001		1.608	0.735	0.997	0.003
IL6 All		6762	3658	0.984	0.016		7241	3832	0.987	0.013
IL6 nonTT		6216	3658	0.968	0.032		6643	3752	0.972	0.028
IL10 All		62.25	35.99	0.992	0.008		62.24	35.99	0.992	0.008
IL10 nonTT		59.83	35.99	0.988	0.012		59.78	35.99	0.988	0.012
IL12 All		0.594	0.279	0.999	0.0007		0.283	0.235	1	0.0004
IL12 nonTT		0.548	0.279	0.994	0.006		0.47	0.229	0.994	0.006
IL13 All		0.854	0.252	1	4e-05		0.686	0.23	1	4e-05
IL13 nonTT		0.793	0.252	1	0.0001		0.65	0.15	1	9e-05
Comparison of grades --- HIV--
All probabilities are posterior probabilities
- those with negative signs represent loss of significance compared with the opposite dither state
All other quantities are data geometric means (ng/ml)
Subset	Pre-dithering										Post-dithering
		a	b	c	P(a>b)	P(a>c)	P(b>a)	P(b>c)	P(c>a)	P(c>b)		a	b	c	P(a>b)	P(a>c)	P(b>a)	P(b>c)	P(c>a)	P(c>b)
		1	2	3								1	2	3
TNF All		3.598	5.007	7.277	0.098	0.006	0.902	0.061	0.994	0.939		3.631	4.994	7.274	0.101	0.006	0.899	0.06	0.994	0.94
TNF nonTT		3.317	4.908	6.755	0.059	0.006	0.941	0.099	0.994	0.901		3.169	4.835	6.894	0.064	0.005	0.936	0.085	0.995	0.915
TNF TT		30.35	6.982	18.77	0.976	0.744	0.024	0.12	0.256	0.88		30.35	6.982	18.77	0.976	0.744	0.024	0.12	0.256	0.88
IFNG All		70.87	87.44	459.9	0.317	0.0003	0.683	0.0008	1	0.999		71.73	91.25	473.2	0.329	0.0002	0.671	0.0006	1	0.999
IFNG nonTT		64.69	91.53	404.4	0.224	0.0005	0.776	0.003	1	0.997		66.62	94.49	409.8	0.23	0.0005	0.77	0.003	1	0.997
IFNG TT		776.1	40.94	2298	0.932	0.323	0.068	0.038	0.677	0.962		776.1	27.41	2855	0.92	0.368	0.08	0.061	0.632	-0.939
IL1B All		1.541	1.782	2.765	0.367	0.047	0.633	0.064	0.953	0.936		1.434	1.698	2.769	0.369	0.046	0.631	0.061	0.954	0.939
IL1B nonTT		1.389	1.662	2.585	0.32	0.041	0.68	0.073	0.959	0.927		1.228	1.536	2.58	0.333	0.044	0.667	0.074	0.956	0.926
IL1B TT		23.62	5.667	6.544	0.989	0.96	0.011	0.355	0.04	0.645		23.62	5.667	6.542	0.989	0.96	0.011	0.356	0.04	0.644
IL2 All		1.092	0.866	2.147	0.863	0.066	0.137	0.007	0.934	0.993		1.032	0.911	2.228	0.801	0.061	0.199	0.01	0.939	0.99
IL2 nonTT		0.985	0.807	1.916	0.818	0.073	0.182	0.012	-0.927	0.988		0.786	0.779	2.363	0.711	0.018	0.289	0.004	0.982	0.996
IL2 TT		16.11	2.825	9.18	0.994	0.942	0.006	0.053	0.058	0.947		16.11	4.068	9.183	0.99	0.934	0.01	0.084	0.066	0.916
IL4 All		0.66	0.655	0.773	0.504	0.188	0.496	0.178	0.812	0.822		0.67	0.64	0.784	0.56	0.189	0.44	0.155	0.811	0.845
IL4 nonTT		0.625	0.66	0.77	0.352	0.139	0.648	0.209	0.861	0.791		0.633	0.671	0.781	0.34	0.134	0.66	0.209	0.866	0.791
IL4 TT		2.698	0.574	0.805	0.946	0.855	0.054	0.281	0.145	0.719		2.701	0.573	0.804	0.947	0.856	0.053	0.28	0.144	0.72
IL5 All		2.542	2.133	5.79	0.707	0.061	0.293	0.017	0.939	0.983		1.158	0.801	6.068	0.671	0.068	0.329	0.028	0.932	0.972
IL5 nonTT		2.33	1.971	5.556	0.649	0.047	0.351	0.02	0.953	0.98		0.993	1.052	6.163	0.628	0.053	0.372	0.028	-0.947	0.972
IL5 TT		24.95	7.883	9.805	0.939	0.857	0.061	0.335	0.143	0.665		24.95	7.885	9.802	0.939	0.857	0.061	0.335	0.143	0.665
IL6 All		4290	5986	12023	0.216	0.004	0.784	0.018	0.996	0.982		4702	6370	12576	0.306	0.007	0.694	0.015	0.993	0.985
IL6 nonTT		3835	5858	10835	0.139	0.005	0.861	0.038	0.995	0.962		4039	6147	11800	0.198	0.006	0.802	0.03	0.994	0.97
IL6 TT		81132	8564	45281	0.967	0.724	0.033	0.082	0.276	0.918		122177	8564	46730	0.967	0.748	0.033	0.084	0.252	0.916
IL10 All		53.09	52.66	74.04	0.596	0.108	0.404	0.066	0.892	0.934		52.5	52.66	74.05	0.586	0.105	0.414	0.066	0.895	0.934
IL10 nonTT		49.84	52.14	70.42	0.476	0.106	0.524	0.103	0.894	0.897		49.34	52.14	70.41	0.468	0.104	0.532	0.103	0.896	0.897
IL10 TT		273.9	62.08	140.5	0.991	0.907	0.009	0.075	0.093	0.925		273.9	62.08	140.5	0.991	0.907	0.009	0.075	0.093	0.925
IL12 All		0.479	0.436	0.937	0.383	0.011	0.617	0.011	0.989	0.989		0.492	0.353	0.965	0.543	0.012	0.457	0.006	0.988	0.994
IL12 nonTT		0.434	0.413	0.887	0.498	0.014	0.502	0.012	0.986	0.988		0.365	0.367	0.869	0.431	0.007	0.569	0.009	0.993	0.991
IL12 TT		6.283	1.093	1.853	0.958	0.841	0.042	0.176	0.159	0.824		6.281	1.092	1.85	0.958	0.841	0.042	0.176	0.159	0.824
IL13 All		0.776	0.535	0.983	0.883	0.304	0.117	0.06	0.696	0.94		0.669	0.469	0.894	0.861	0.32	0.139	0.078	0.68	0.922
IL13 nonTT		0.697	0.522	0.877	0.796	0.318	0.204	0.118	0.682	0.882		0.604	0.416	0.907	0.765	0.296	0.235	0.121	0.704	0.879
IL13 TT		13.25	0.854	4.102	0.989	0.814	0.011	0.068	0.186	0.932		13.25	0.856	4.09	0.989	0.815	0.011	0.069	0.185	0.931
Comparison of genotypes --- HIV--
All probabilities are posterior probabilities
- those with negative signs represent loss of significance compared with the opposite dither state
All other quantities are data geometric means (ng/ml)
Subset	Pre-dithering					Post-dithering
		a	b	P(a>b)	P(b>a)		a	b	P(a>b)	P(b>a)
		nonTT	TT				nonTT	TT
TNF All		4.503	12.91	0.006	0.994		4.507	12.91	0.006	0.994
TNF Grade 1		3.317	30.35	0.001	0.999		3.244	30.35	0.001	0.999
TNF Grade 2		4.908	6.982	0.291	0.709		4.854	6.981	0.289	0.711
TNF Grade 3		6.755	18.77	0.125	0.875		6.933	18.77	0.125	0.875
IFNG All		104.4	233.8	0.219	0.781		104	314.2	0.341	0.659
IFNG Grade 1		64.69	776.1	0.104	0.896		58.92	776.1	0.125	0.875
IFNG Grade 2		91.53	40.94	0.806	0.194		88.66	43.69	0.811	0.189
IFNG Grade 3		404.4	2298	0.145	0.855		417.3	3433	0.172	0.828
IL1B All		1.683	8.394	5e-07	1		1.567	8.395	2e-07	1
IL1B Grade 1		1.389	23.62	0.005	0.995		1.264	23.62	0.005	0.995
IL1B Grade 2		1.662	5.667	0.0004	1		1.645	5.665	0.0003	1
IL1B Grade 3		2.585	6.544	0.076	0.924		2.598	6.547	0.075	0.925
IL2 All		1.011	5.861	0.0001	1		1.105	6.98	1e-05	1
IL2 Grade 1		0.985	16.11	8e-06	1		0.98	16.11	3e-05	1
IL2 Grade 2		0.807	2.825	0.069	-0.931		0.962	3.548	0.037	0.963
IL2 Grade 3		1.916	9.18	0.0007	0.999		1.898	9.18	0.0007	0.999
IL4 All		0.665	0.92	0.18	0.82		0.671	0.922	0.183	0.817
IL4 Grade 1		0.625	2.698	0.079	0.921		0.63	2.697	0.079	0.921
IL4 Grade 2		0.66	0.574	0.644	0.356		0.627	0.578	0.617	0.383
IL4 Grade 3		0.77	0.805	0.443	0.557		0.762	0.803	0.438	0.562
IL5 All		2.515	11.1	0.003	0.997		1.315	11.1	0.006	0.994
IL5 Grade 1		2.33	24.95	0.074	0.926		0.334	24.94	0.594	0.406
IL5 Grade 2		1.971	7.883	0.03	0.97		1.504	7.884	0.075	-0.925
IL5 Grade 3		5.556	9.805	0.258	0.742		6.339	9.804	0.223	0.777
IL6 All		5597	22783	0.005	0.995		5985	24900	0.006	0.994
IL6 Grade 1		3835	81132	0.01	0.99		4264	95260	0.006	0.994
IL6 Grade 2		5858	8564	0.301	0.699		6117	8564	0.293	0.707
IL6 Grade 3		10835	45281	0.054	0.946		11107	54743	0.063	0.937
IL10 All		54.1	110.3	0.015	0.985		53.83	110.3	0.014	0.986
IL10 Grade 1		49.84	273.9	0.0009	0.999		49.05	273.9	0.0008	0.999
IL10 Grade 2		52.14	62.08	0.366	0.634		52.14	62.08	0.366	0.634
IL10 Grade 3		70.42	140.5	0.053	0.947		70.41	140.5	0.053	0.947
IL12 All		0.48	1.932	0.004	0.996		0.41	1.931	0.001	0.999
IL12 Grade 1		0.434	6.283	0.038	0.962		0.365	6.283	0.056	-0.944
IL12 Grade 2		0.413	1.093	0.06	0.94		0.327	1.089	0.058	0.942
IL12 Grade 3		0.887	1.853	0.103	0.897		0.882	1.854	0.106	0.894
IL13 All		0.635	2.696	0.02	0.98		0.512	2.692	0.028	0.972
IL13 Grade 1		0.697	13.25	0.019	0.981		0.522	13.25	0.027	0.973
IL13 Grade 2		0.522	0.854	0.413	0.587		0.331	0.85	0.505	0.495
IL13 Grade 3		0.877	4.102	0.093	0.907		0.697	4.105	0.101	0.899
Total losses of significance from dithering: 5
Total gains of significance from dithering: 2
Total comparisons: 180
Maximum loss of higher probability from dithering: 0.520
Maximum gain of higher probability from dithering: 0.107
